# Promoter sequence and architecture determine expression variability and confer robustness to genetic variants

**DOI:** 10.1101/2021.10.29.466407

**Authors:** Hjörleifur Einarsson, Marco Salvatore, Christian Vaagensø, Nicolas Alcaraz, Jette Bornholdt, Sarah Rennie, Robin Andersson

## Abstract

Genetic and environmental exposures cause variability in gene expression. Although most genes are affected in a population, their effect sizes vary greatly, indicating the existence of regulatory mechanisms that could amplify or attenuate expression variability. Here, we investigate the relationship between the sequence and transcription start site architectures of promoters and their expression variability across human individuals. We find that expression variability can be largely explained by a promoter’s DNA sequence and its binding sites for specific transcription factors. We show that promoter expression variability reflects the biological process of a gene, demonstrating a selective trade-off between stability for metabolic genes and plasticity for responsive genes and those involved in signaling. Promoters with a rigid transcription start site architecture are more prone to have variable expression and to be associated with genetic variants with large effect sizes, while a flexible usage of transcription start sites within a promoter attenuates expression variability and limits genotypic effects. Our work provides insights into the variable nature of responsive genes and reveals a novel mechanism for supplying transcriptional and mutational robustness to essential genes through multiple transcription start site regions within a promoter.
