## Supplementary tables for "Promoter sequence and architecture determine expression variability and confer robustness to genetic variants": supplementary_table_1.tsv

SampleID	Sex	Population	Barcode	E_Gel	CageRun_ID	SeqPool_ID	SeqRun_ID	Total_reads	Mapped_reads
GM18486	Male	YRI	6	No	10	55	10	16122221	13140252
GM18487	Male	YRI	3	Yes	5	22	4,11	20406494	16813769
GM18488	Female	YRI	3	No	8	42,48	9,12	44773685	33018180
GM18489	Female	YRI	2	No	1	1	0,1,2	39273943	26970981
GM18499	Female	YRI	3	Yes	10	54	10,12	21760628	18428878
GM18501	Male	YRI	2	No	8	43	9,12	20948773	15687144
GM18504	Male	YRI	8	No	2	5	0,1,2	46715143	36982149
GM18510	Male	YRI	6	No	10	54	10,12	35172240	27872114
GM18511	Female	YRI	2	No	8	41	9,12	32214540	24087315
GM18516	Male	YRI	8	Yes	7	35	6,11	20646102	18024932
GM18517	Female	YRI	2	No	3	45	9	17576691	14237387
GM18519	Male	YRI	8	No	3	14	3,8	17972861	14023643
GM18520	Female	YRI	3	Yes	5	44	9,12	14770951	11938517
GM18523	Female	YRI	2	No	6	29	5,7	22808158	17834704
GM18853	Male	YRI	8	No	1	1	0,1,2	56440699	41041700
GM18856	Male	YRI	2	No	7	37	6,8	23364903	18828273
GM18858	Female	YRI	3	Yes	6	30	5	8623105	7178588
GM18861	Female	YRI	3	Yes	7	38	6	10053032	8580876
GM18864	Female	YRI	6	No	7	37	6,8	27331881	21657737
GM18865	Male	YRI	2	No	4	17	4	15212353	12265533
GM18867	Female	YRI	3	No	2	6	0,1,2	38625844	30107675
GM18868	Male	YRI	8	No	9	47	9	21469468	17707268
GM18870	Female	YRI	8	No	5	18,21	4,11	51967104	41739787
GM18873	Female	YRI	2	No	4	19	4	19409628	13548606
GM18874	Male	YRI	3	Yes	9	46	9,12	19093558	16666575
GM18876	Female	YRI	2	No	5	25	5,7	19782041	15636266
GM18877	Male	YRI	6	No	7	34	6,7	30468101	25696547
GM18878	Female	YRI	3	Yes	3	12	3,7	9571055	7705795
GM18879	Male	YRI	8	No	9	50	10	19969260	16203097
GM18881	Female	YRI	8	Yes	7	33	6,8	16227972	14023762
GM18907	Female	YRI	2	No	3	11	3,8	26388153	20637751
GM18908	Male	YRI	8	No	4	17	4	15003088	12285432
GM18909	Female	YRI	6,3	No,yes	9_10	49,56	10	36571068	29642154
GM18910	Male	YRI	3	Yes	8	40	6,11	20142148	16051245
GM18912	Female	YRI	8	No	4	15	3	38827453	29751528
GM18915	Male	YRI	6	No	5	25	5,7	29137972	21770706
GM18916	Female	YRI	6	No	8	42	9,12	34864056	24638138
GM18917	Male	YRI	8	No	2	7	0,1,2	34495964	27268074
GM18923	Male	YRI	6	No	6	27	5,7	18916308	14670653
GM18924	Female	YRI	8	No	6	22	4,11	26346495	20471336
GM18934	Male	YRI	8	No	9	45	9	21851406	16581483
GM19017	Female	LWK	8	No	3	9	3,7	24125386	18554432
GM19019	Female	LWK	6	No	2	8	0,1,2	52376315	40832091
GM19024	Female	LWK	6	No	8	43	9,12	23872667	16325416
GM19025	Male	LWK	3	No	4	32	5,11	28871922	22757578
GM19026	Male	LWK	2	No	8	51	10	18234242	12389503
GM19027	Male	LWK	2	No	10	53	10,12	24680760	18529964
GM19028	Male	LWK	3	Yes	5	24,26	4,5,8	33671355	28085807
GM19030	Female	LWK	2	No	5	21	4,11	25350040	19069802
GM19031	Male	LWK	3	No	2	8	0,1,2	32975293	26113337
GM19035	Male	LWK	6	Yes	9	48	9	13806359	11524614
GM19036	Female	LWK	3	No	7	34	6,7	27072290	22452295
GM19037	Female	LWK	3	No	6	28	5,8	21865078	17145758
GM19038	Female	LWK	3	Yes	4	18	4,11	19708499	16864192
GM19041	Male	LWK	8	No	7	38	6	15532388	12835104
GM19044	Male	LWK	2	No	6	27	5,7	20253192	17003629
GM19092	Male	YRI	6	No	7	36	6,8	41278802	34084141
GM19095	Female	YRI	6	No	3	10	3,7	21591144	17644129
GM19098	Male	YRI	6	No	6	31	5,8	26101958	21725638
GM19099	Female	YRI	6	Yes	5	24	4	15705898	12678048
GM19102	Female	YRI	2	No	5	23	4,11	29255340	23381196
GM19107	Male	YRI	6	No	8	40	6,11	25056962	16836973
GM19108	Female	YRI	8	No	10	53	10,12	38030037	31569545
GM19113	Male	YRI	8	No	8	39	6,11	32178036	23929255
GM19114	Female	YRI	2	No	7	33	6,8	22369846	16475520
GM19116	Female	YRI	6	No	6	26	5,8	24021594	19514163
GM19117	Male	YRI	2	No	2	7	0,1,2	51150609	41754746
GM19118	Female	YRI	2	No	3	13	3,8	21306497	16437762
GM19119	Male	YRI	8	No	5	26	5,8	28653193	23090466
GM19121	Male	YRI	3	Yes	10	52	10,12	24479147	20666181
GM19130	Male	YRI	8	Yes	6	29	5,7	14564749	12261079
GM19137	Female	YRI	6	No	4	19	4	19194349	15781606
GM19138	Male	YRI	3	No	1	4	0,1,2	41021859	33636283
GM19141	Male	YRI	2	No	4	15	3	29167341	23492265
GM19143	Female	YRI	3	Yes	3	10	3,7	14576818	12426191
GM19144	Male	YRI	6	No	3	12	3,7	17194808	13516889
GM19146	Male	YRI	6	No	6	30	5	16087045	11837140
GM19147	Female	YRI	8	No	10	56	10	19270333	15074486
GM19152	Female	YRI	6	No	10	52	10,12	31585902	25852092
GM19153	Male	YRI	3	No	3	14	3,8	12804911	9250401
GM19159	Female	YRI	2	No	9	47	9	20250260	16657687
GM19160	Male	YRI	3	Yes	7	36	6,8	23713787	19432093
GM19171	Male	YRI	2	No	9	49	10	15397661	12680372
GM19172	Female	YRI	2	No	9	9	3,7	28963432	24345283
GM19175	Male	YRI	3	Yes	4	16	3	9854191	8292485
GM19184	Male	YRI	8	No	6	32	5,11	36243516	27572762
GM19185	Female	YRI	6	No	9	46	9,12	30097964	23762023
GM19190	Female	YRI	6	No	1	4	0,1,2	47209159	38347933
GM19197	Female	YRI	2	No	1	3	0,1,2	29762803	22801506
GM19200	Male	YRI	6	No	4	18	4,11	31291088	25815617
GM19201	Female	YRI	6	No	2	6	0,1,2	42216404	31092671
GM19204	Female	YRI	6	No	3	13	3,8	26987965	21045599
GM19206	Female	YRI	3	No	6	20	4	20765607	17128863
GM19207	Male	YRI	8	Yes	10	51	10	11031045	8915996
GM19210	Male	YRI	2	No	6	31	5,8	18365044	14901608
GM19213	Male	YRI	2	No	2	5	0,1,2	47946461	37903236
GM19214	Female	YRI	8	No	8	44	9,12	37906374	23635062
GM19222	Female	YRI	2	No	10	39	6,11	32259997	26910915
GM19223	Male	YRI	6	No	1	2	0,1,2	45590370	36753328
GM19225	Female	YRI	8	No	1	3	0,1,2	38596637	29285460
GM19235	Female	YRI	2	No	7	35	6,11	29682003	24306010
GM19247	Female	YRI	6	No	4	16	3	16298761	12596907
GM19248	Male	YRI	8	Yes	5	25	5,7	14365598	11433195
GM19257	Female	YRI	8	No	4	20,28	4,5,8	60326121	49556952
GM19307	Male	LWK	8	No	8	41	9,12	33743724	25148129
GM19310	Female	LWK	3	Yes	9	50	10	9101238	7862398
GM19313	Female	LWK	3	No	1	2	0,1,2	56538348	46423409
GM19314	Female	LWK	2	No	10	55	10	14797626	12095934
