## Supplementary tables for "Promoter sequence and architecture determine expression variability and confer robustness to genetic variants": supplementary_table_9.tsv

broadID	geneID	SNP
1	chr1:100266122-100266377;+	ENSG00000137996.12	chr1--100250948
7	chr1:111139529-111140507;-	ENSG00000156171.14	chr1--111148387
13	chr1:11980166-11980516;+	ENSG00000116688.16	chr1--11973591
14	chr1:1406600-1407356;-	ENSG00000242485.5	chr1--1407232
23	chr1:154558113-154558819;-	ENSG00000160714.9	chr1--154559558
28	chr1:155227416-155227563;-	ENSG00000160766.14	chr1--155202588
30	chr1:155262107-155262452;-	ENSG00000116521.10	chr1--155260340
31	chr1:155324418-155324577;+	ENSG00000160753.15	chr1--155317797
32	chr1:155934280-155934496;-	ENSG00000132680.10	chr1--155909465
41	chr1:161069576-161070044;-	ENSG00000186517.13	chr1--161075338
45	chr1:165768531-165768998;-	ENSG00000143183.16	chr1--165788833
46	chr1:1658890-1659087;-	ENSG00000248333.8	chr1--1652061
51	chr1:1692790-1692866;-	ENSG00000189339.11	chr1--1708521
56	chr1:179293681-179293907;+	ENSG00000057252.12	chr1--179285849
58	chr1:183635538-183635963;-	ENSG00000162704.15	chr1--183633660
61	chr1:200669670-200670026;-	ENSG00000118197.13	chr1--200655693
65	chr1:20661175-20661606;-	ENSG00000244038.9	chr1--20670062
67	chr1:212791510-212791837;-	ENSG00000117697.14	chr1--212770756
68	chr1:212858204-212858731;+	ENSG00000162769.12	chr1--212865897
73	chr1:222589851-222590043;+	ENSG00000225265.1	chr1--222576124
76	chr1:234373403-234373870;+	ENSG00000168275.14	chr1--234372231
79	chr1:236281719-236282055;-	ENSG00000086619.13	chr1--236302860
81	chr1:23778353-23778693;+	ENSG00000057757.9	chr1--23781138
87	chr1:26317677-26318102;+	ENSG00000169442.8	chr1--26322347
90	chr1:28552902-28553290;+	ENSG00000180098.9	chr1--28553062
92	chr1:30757678-30758269;-	ENSG00000162511.7	chr1--30757821
93	chr1:32251208-32251349;+	ENSG00000182866.16	chr1--32256166
99	chr1:52365958-52366475;-	ENSG00000154222.14	chr1--52368449
100	chr1:52927242-52927417;+	ENSG00000116171.17	chr1--52922444
101	chr1:53945561-53945843;-	ENSG00000081870.11	chr1--53953888
104	chr1:6235770-6236060;-	ENSG00000116237.15	chr1--6221317
105	chr1:63523135-63523362;-	ENSG00000142856.16	chr1--63499939
115	chr1:7961603-7962112;+	ENSG00000116288.12	chr1--7961680
126	chr10:102421095-102421798;+	ENSG00000107872.12	chr10--102421249
129	chr10:120851149-120851619;+	ENSG00000120008.15	chr10--120851415
130	chr10:125823147-125823298;-	ENSG00000188690.13	chr10--125823221
131	chr10:128126136-128126492;-	ENSG00000148773.13	chr10--128126252
133	chr10:132331638-132331908;-	ENSG00000165752.16	chr10--132331810
136	chr10:133357676-133357769;-	ENSG00000148803.11	chr10--133336528
144	chr10:31318852-31319123;-	ENSG00000237036.4	chr10--31306149
145	chr10:50067930-50068004;+	ENSG00000099290.16	chr10--50054969
148	chr10:63268660-63269459;-	ENSG00000171988.18	chr10--63269241
152	chr10:70233293-70233503;-	ENSG00000180817.11	chr10--70211713
153	chr10:72354538-72355029;-	ENSG00000148719.14	chr10--72334414
155	chr10:80454132-80454546;+	ENSG00000108219.14	chr10--80449122
157	chr10:87342280-87342457;-	ENSG00000223482.7	chr10--87353118
161	chr10:91798357-91798598;+	ENSG00000107854.5	chr10--91813227
168	chr11:112226271-112226692;+	ENSG00000150787.7	chr11--112217076
171	chr11:119030697-119030955;-	ENSG00000137700.18	chr11--119030818
181	chr11:14499650-14499911;-	ENSG00000129083.12	chr11--14476318
186	chr11:2301784-2302078;-	ENSG00000110665.11	chr11--2301990
187	chr11:2301980-2302145;+	ENSG00000064201.15	chr11--2298301
190	chr11:30322987-30323438;+	ENSG00000152219.4	chr11--30312676
195	chr11:34438856-34439021;+	ENSG00000121691.5	chr11--34438925
211	chr11:67508551-67508743;-	ENSG00000167797.7	chr11--67492723
213	chr11:69641064-69641530;+	ENSG00000110092.3	chr11--69633807
219	chr11:832909-833011;+	ENSG00000177697.18	chr11--833262
221	chr11:85647929-85648173;+	ENSG00000171202.6	chr11--85636371
222	chr11:88337472-88337824;-	ENSG00000109861.15	chr11--88312980
223	chr11:8911072-8911318;+	ENSG00000166452.11	chr11--8912937
228	chr12:103930295-103931035;+	ENSG00000284503.1	chr12--103930404
231	chr12:112938142-112938792;+	ENSG00000111331.12	chr12--112936701
253	chr12:31074191-31074297;+	ENSG00000013573.16	chr12--31060994
254	chr12:32106357-32107371;+	ENSG00000151746.13	chr12--32099194
260	chr12:49706799-49707610;-	ENSG00000161791.13	chr12--49710321
271	chr12:6534268-6534864;+	ENSG00000111640.14	chr12--6532202
274	chr12:69239521-69239706;+	ENSG00000111605.17	chr12--69228704
280	chr12:93571515-93572217;+	ENSG00000120833.13	chr12--93567248
284	chr12:991010-991194;-	ENSG00000250132.6	chr12--970827
287	chr13:108218356-108218664;+	ENSG00000139826.5	chr13--108194927
290	chr13:24922789-24922958;-	ENSG00000151849.14	chr13--24920485
291	chr13:27251272-27251823;+	ENSG00000122026.10	chr13--27251765
298	chr13:40921649-40921923;-	ENSG00000168852.12	chr13--40917586
301	chr13:48037830-48038050;-	ENSG00000136143.15	chr13--48038017
303	chr13:75549697-75550088;+	ENSG00000261553.5	chr13--75562512
319	chr14:23954117-23954193;-	ENSG00000215256.3	chr14--23937709
320	chr14:24141268-24141654;-	ENSG00000100908.13	chr14--24139938
322	chr14:24299634-24299831;-	ENSG00000157379.13	chr14--24296416
323	chr14:24429915-24430348;+	ENSG00000100441.9	chr14--24429988
324	chr14:24442070-24442923;-	ENSG00000100445.17	chr14--24458158
327	chr14:35121685-35122316;-	ENSG00000092020.10	chr14--35121615
335	chr14:58199909-58200264;+	ENSG00000131966.13	chr14--58214324
337	chr14:63641481-63642006;-	ENSG00000140006.11	chr14--63639697
342	chr14:73851799-73852013;+	ENSG00000140043.11	chr14--73848941
347	chr14:77800054-77800149;+	ENSG00000063761.15	chr14--77777757
351	chr14:93116308-93116461;-	ENSG00000100605.16	chr14--93110198
368	chr15:41972288-41972713;-	ENSG00000103966.10	chr15--41966192
372	chr15:49620756-49621005;-	ENSG00000166262.15	chr15--49596900
373	chr15:50424195-50424634;+	ENSG00000138592.13	chr15--50429958
377	chr15:55407956-55408477;-	ENSG00000260916.7	chr15--55408050
381	chr15:58749516-58750000;-	ENSG00000137845.14	chr15--58730416
385	chr15:59657420-59657615;-	ENSG00000140307.10	chr15--59653584
386	chr15:60478898-60479149;-	ENSG00000128915.11	chr15--60478689
389	chr15:67521014-67521472;+	ENSG00000189227.5	chr15--67511204
395	chr15:80152741-80153078;+	ENSG00000103876.12	chr15--80149546
414	chr16:1964919-1965129;+	ENSG00000255198.4	chr16--1956887
415	chr16:24729330-24729849;+	ENSG00000090905.18	chr16--24734945
416	chr16:25111428-25111612;-	ENSG00000260448.5	chr16--25111548
423	chr16:3305336-3305476;-	ENSG00000140993.10	chr16--3306764
427	chr16:48385095-48385512;-	ENSG00000196470.11	chr16--48360419
429	chr16:53378281-53378567;+	ENSG00000261804.1	chr16--53378396
440	chr16:72664591-72665065;-	ENSG00000261008.6	chr16--72656229
443	chr16:74666705-74667030;-	ENSG00000168411.13	chr16--74676042
444	chr16:77190788-77191603;+	ENSG00000103111.14	chr16--77205121
445	chr16:81006731-81006932;-	ENSG00000103121.8	chr16--81006022
449	chr16:8797500-8797762;-	ENSG00000184857.7	chr16--8776368
451	chr16:8868979-8869075;-	ENSG00000153048.10	chr16--8869050
457	chr17:15999458-16000248;+	ENSG00000011295.15	chr17--15983836
468	chr17:28371370-28371773;+	ENSG00000004139.13	chr17--28359195
474	chr17:36544889-36545082;+	ENSG00000278311.4	chr17--36549567
475	chr17:38257236-38257355;-	ENSG00000274487.2	chr17--38257657
480	chr17:39637044-39637218;+	ENSG00000131748.15	chr17--39620559
484	chr17:42998260-42998682;+	ENSG00000131469.14	chr17--42977001
494	chr17:48892762-48892970;+	ENSG00000159199.13	chr17--48892897
501	chr17:56978077-56978239;+	ENSG00000121064.12	chr17--56958605
504	chr17:63827358-63827755;+	ENSG00000087191.12	chr17--63827667
512	chr17:75261641-75261710;+	ENSG00000125445.10	chr17--75276583
514	chr17:75877911-75878070;-	ENSG00000132481.6	chr17--75854738
524	chr17:79009611-79009849;-	ENSG00000171302.16	chr17--79009756
531	chr17:82080166-82080257;-	ENSG00000169710.8	chr17--82100099
541	chr18:45967098-45967422;-	ENSG00000152223.13	chr18--45944727
545	chr18:50878925-50879312;+	ENSG00000082212.12	chr18--50879111
551	chr18:63949144-63949403;+	ENSG00000221887.5	chr18--63953532
554	chr18:74496259-74496425;+	ENSG00000133313.14	chr18--74495925
555	chr18:74499317-74500012;+	ENSG00000133313.14	chr18--74499889
557	chr18:75208788-75209442;-	ENSG00000180011.6	chr18--75209629
567	chr19:11559276-11559575;+	ENSG00000198551.9	chr19--11565537
570	chr19:1275888-1276194;+	ENSG00000228300.13	chr19--1274602
582	chr19:17405312-17405752;-	ENSG00000130303.12	chr19--17407483
583	chr19:17405634-17405944;+	ENSG00000141971.12	chr19--17408678
585	chr19:18281986-18282338;+	ENSG00000267959.3	chr19--18277227
589	chr19:19776550-19776911;+	ENSG00000267419.2	chr19--19776769
600	chr19:2944872-2944970;-	ENSG00000175691.8	chr19--2944940
605	chr19:33081160-33081247;+	ENSG00000076650.6	chr19--33081183
612	chr19:35744203-35745517;-	ENSG00000161265.14	chr19--35722559
614	chr19:36114383-36114957;-	ENSG00000105258.8	chr19--36114892
615	chr19:36687293-36687576;-	ENSG00000225975.6	chr19--36687445
636	chr19:48255647-48255747;+	ENSG00000268001.1	chr19--48252010
643	chr19:49451516-49451925;-	ENSG00000104872.10	chr19--49454243
648	chr19:50025294-50025597;-	ENSG00000105053.10	chr19--50028024
650	chr19:50804525-50805040;-	ENSG00000167747.14	chr19--50804576
652	chr19:51904935-51905075;-	ENSG00000198093.10	chr19--51904963
653	chr19:52028310-52028432;-	ENSG00000142556.18	chr19--52007167
656	chr19:52397679-52397812;-	ENSG00000269834.5	chr19--52390704
664	chr19:5791066-5791264;-	ENSG00000141994.15	chr19--5788863
667	chr19:58386982-58387171;-	ENSG00000266640.1	chr19--58387069
678	chr2:109613832-109614235;-	ENSG00000186522.14	chr2--109628709
680	chr2:112055155-112055645;+	ENSG00000153214.10	chr2--112051642
681	chr2:112254931-112255151;-	ENSG00000144161.12	chr2--112273987
686	chr2:127388188-127388400;+	ENSG00000236682.1	chr2--127364709
687	chr2:130181655-130181812;+	ENSG00000152082.13	chr2--130198929
688	chr2:131492819-131493144;+	ENSG00000152117.17	chr2--131492968
695	chr2:17753183-17753500;+	ENSG00000178295.14	chr2--17742105
715	chr2:240025250-240025447;-	ENSG00000130414.11	chr2--240026061
726	chr2:38076293-38076968;-	ENSG00000138061.11	chr2--38053386
729	chr2:46915856-46916173;+	ENSG00000068724.15	chr2--46916048
734	chr2:677077-677707;+	ENSG00000233296.1	chr2--677295
738	chr2:70086114-70086518;-	ENSG00000179818.13	chr2--70086835
744	chr2:74482511-74483043;-	ENSG00000135637.13	chr2--74482972
749	chr2:86195492-86195714;+	ENSG00000273080.1	chr2--86197203
752	chr2:97589816-97589880;-	ENSG00000196912.12	chr2--97590790
753	chr2:99181082-99181272;+	ENSG00000185414.19	chr2--99203298
765	chr20:44651595-44651787;-	ENSG00000196839.12	chr20--44636050
774	chr20:58692594-58693025;+	ENSG00000215440.11	chr20--58692886
775	chr20:62143227-62143487;-	ENSG00000101182.14	chr20--62137455
777	chr20:64057168-64057619;+	ENSG00000171703.16	chr20--64057051
785	chr21:39183174-39183516;-	ENSG00000183527.11	chr21--39170842
790	chr21:43776222-43776718;-	ENSG00000160213.7	chr21--43775215
801	chr22:30667554-30667889;-	ENSG00000167065.13	chr22--30646503
802	chr22:32474661-32475098;+	ENSG00000100225.17	chr22--32474782
806	chr22:38398694-38398936;-	ENSG00000244627.5	chr22--38399932
807	chr22:39097119-39097407;+	ENSG00000100298.15	chr22--39089847
808	chr22:41544320-41544516;-	ENSG00000100413.16	chr22--41535006
812	chr22:43955392-43955806;+	ENSG00000100347.14	chr22--43955471
813	chr22:44181247-44181889;+	ENSG00000138964.16	chr22--44181280
814	chr22:45163551-45163875;-	ENSG00000226328.6	chr22--45163750
821	chr22:50526039-50526717;-	ENSG00000284194.1	chr22--50535587
828	chr3:121834931-121835123;-	ENSG00000173226.16	chr3--121841376
832	chr3:127590434-127590816;-	ENSG00000163870.15	chr3--127571297
833	chr3:129278800-129279256;+	ENSG00000183624.13	chr3--129253994
839	chr3:14178492-14178685;-	ENSG00000154767.14	chr3--14189383
845	chr3:158644465-158644846;+	ENSG00000168827.14	chr3--158650808
849	chr3:168095102-168095974;-	ENSG00000173905.8	chr3--168095832
860	chr3:195954516-195954584;-	ENSG00000260261.2	chr3--195934899
869	chr3:19947010-19947486;+	ENSG00000144566.10	chr3--19954133
874	chr3:32570650-32570923;-	ENSG00000144635.8	chr3--32572438
875	chr3:36908370-36908627;-	ENSG00000168016.14	chr3--36919169
876	chr3:39107645-39107769;+	ENSG00000168026.18	chr3--39108485
877	chr3:40477112-40477246;+	ENSG00000177842.12	chr3--40475955
880	chr3:44761587-44761696;-	ENSG00000163807.5	chr3--44786184
884	chr3:48241019-48241417;+	ENSG00000164048.13	chr3--48229465
887	chr3:49358256-49358537;-	ENSG00000233276.4	chr3--49358324
891	chr3:52533547-52533922;-	ENSG00000168268.10	chr3--52525689
895	chr3:53882003-53882213;-	ENSG00000113812.13	chr3--53872864
896	chr3:53891761-53892003;-	ENSG00000113811.10	chr3--53891990
904	chr3:9890533-9890806;+	ENSG00000171135.14	chr3--9890653
906	chr4:102868922-102869076;+	ENSG00000145354.11	chr4--102872502
908	chr4:108620355-108620513;-	ENSG00000234492.4	chr4--108605927
911	chr4:119454600-119454657;-	ENSG00000283050.1	chr4--119435368
914	chr4:121801308-121801542;+	ENSG00000123737.12	chr4--121781953
918	chr4:127965247-127965623;+	ENSG00000164074.15	chr4--127947299
919	chr4:1347171-1347796;+	ENSG00000163945.16	chr4--1362992
921	chr4:143184866-143185456;+	ENSG00000170185.9	chr4--143162930
922	chr4:145481581-145482274;+	ENSG00000170365.9	chr4--145456988
930	chr4:17577359-17577556;+	ENSG00000002549.12	chr4--17567948
933	chr4:184474009-184474667;-	ENSG00000168310.10	chr4--184460323
937	chr4:185425641-185425987;-	ENSG00000109775.10	chr4--185425919
942	chr4:25914153-25914407;+	ENSG00000250317.8	chr4--25914236
946	chr4:3041249-3041925;+	ENSG00000197386.12	chr4--3041785
948	chr4:39032250-39032445;-	ENSG00000121895.7	chr4--39018257
951	chr4:48341357-48341753;+	ENSG00000109171.14	chr4--48340926
954	chr4:56435394-56435674;-	ENSG00000128059.8	chr4--56435570
965	chr5:100902927-100903442;-	ENSG00000113532.12	chr5--100882928
967	chr5:111512379-111512766;-	ENSG00000164211.12	chr5--111512492
975	chr5:132750660-132750960;+	ENSG00000205089.7	chr5--132749231
979	chr5:139439379-139439568;-	ENSG00000170464.9	chr5--139439484
993	chr5:1633881-1634020;-	ENSG00000188002.10	chr5--1630353
996	chr5:177370584-177371040;+	ENSG00000169220.17	chr5--177371039
1007	chr5:33440372-33440855;-	ENSG00000249572.1	chr5--33427271
1011	chr5:43312838-43313614;-	ENSG00000112972.14	chr5--43289606
1012	chr5:50441185-50441457;-	ENSG00000170571.11	chr5--50454933
1014	chr5:56909326-56909649;+	ENSG00000155542.11	chr5--56909530
1015	chr5:60945097-60945239;+	ENSG00000164182.10	chr5--60929465
1019	chr5:69217677-69217922;+	ENSG00000134056.11	chr5--69196754
1024	chr5:76715972-76716269;+	ENSG00000181104.6	chr5--76716154
1028	chr5:892519-892837;-	ENSG00000028310.17	chr5--892754
1029	chr5:90474353-90474808;-	ENSG00000176055.9	chr5--90474741
1030	chr5:96958181-96958493;+	ENSG00000113441.15	chr5--96951265
1031	chr5:98773577-98774148;+	ENSG00000174136.11	chr5--98772172
1035	chr6:10722887-10723222;+	ENSG00000111843.13	chr6--10723121
1041	chr6:13328132-13328639;-	ENSG00000145979.17	chr6--13329148
1051	chr6:169751538-169751865;+	ENSG00000130023.15	chr6--169772220
1057	chr6:35259437-35259803;+	ENSG00000065029.14	chr6--35259577
1062	chr6:43645013-43645094;+	ENSG00000172426.15	chr6--43638011
1063	chr6:44126776-44127075;+	ENSG00000137216.18	chr6--44106047
1067	chr6:49463147-49463328;-	ENSG00000146085.7	chr6--49452535
1072	chr6:73310143-73310211;-	ENSG00000135314.12	chr6--73310156
1074	chr6:7389771-7390052;+	ENSG00000124784.8	chr6--7389844
1078	chr6:96837273-96837641;-	ENSG00000112218.8	chr6--96839115
1079	chr6:99520965-99521118;+	ENSG00000228439.5	chr6--99518929
1080	chr7:100673688-100674144;+	ENSG00000172354.9	chr7--100672382
1081	chr7:1028016-1028464;-	ENSG00000146540.14	chr7--1028270
1082	chr7:103344550-103344872;-	ENSG00000105821.14	chr7--103321146
1085	chr7:1138195-1138353;-	ENSG00000146540.14	chr7--1119607
1090	chr7:123748902-123749202;-	ENSG00000106299.7	chr7--123724073
1093	chr7:128937322-128938143;+	ENSG00000128604.19	chr7--128938247
1104	chr7:150323138-150323787;+	ENSG00000127399.14	chr7--150311769
1112	chr7:158856519-158856722;+	ENSG00000126870.15	chr7--158857712
1116	chr7:23680057-23680259;+	ENSG00000188732.10	chr7--23693421
1119	chr7:45027591-45027725;+	ENSG00000136280.16	chr7--45015001
1121	chr7:4973971-4974139;+	ENSG00000196204.11	chr7--4974057
1124	chr7:65038264-65038393;+	ENSG00000234585.6	chr7--65023012
1128	chr7:74890537-74890611;-	ENSG00000277072.4	chr7--74870505
1132	chr7:87345614-87345755;+	ENSG00000005469.11	chr7--87350544
1134	chr7:91940682-91941092;+	ENSG00000127914.16	chr7--91940815
1137	chr8:102528518-102529142;+	ENSG00000253633.1	chr8--102539925
1144	chr8:11867999-11868201;-	ENSG00000164733.20	chr8--11878132
1147	chr8:124998397-124999570;+	ENSG00000104549.11	chr8--124978616
1148	chr8:125091814-125091967;+	ENSG00000156831.7	chr8--125091888
1152	chr8:144103590-144103826;-	ENSG00000179526.16	chr8--144085569
1155	chr8:22440880-22441803;+	ENSG00000120910.14	chr8--22441213
1160	chr8:28093066-28093318;+	ENSG00000134014.16	chr8--28090090
1161	chr8:31033738-31033976;+	ENSG00000165392.9	chr8--31033837
1162	chr8:33473006-33473439;-	ENSG00000172728.15	chr8--33469884
1173	chr8:89902451-89902809;+	ENSG00000164823.10	chr8--89885653
1176	chr8:9151538-9151643;-	ENSG00000173281.4	chr8--9165951
1181	chr9:104094508-104094648;+	ENSG00000136824.18	chr9--104094629
1182	chr9:105557959-105558185;+	ENSG00000106692.14	chr9--105572948
1183	chr9:111896743-111897721;+	ENSG00000148154.9	chr9--111892589
1187	chr9:120928890-120929234;-	ENSG00000056558.10	chr9--120935752
1188	chr9:122370980-122371074;+	ENSG00000095303.15	chr9--122378417
1190	chr9:125650161-125650470;-	ENSG00000119487.16	chr9--125650397
1192	chr9:127979975-127981115;-	ENSG00000167106.11	chr9--127997050
1193	chr9:128160176-128160464;+	ENSG00000171159.4	chr9--128155300
1195	chr9:129823930-129824269;-	ENSG00000136827.11	chr9--129827327
1196	chr9:130834692-130835416;+	ENSG00000097007.17	chr9--130834859
1207	chr9:19127247-19127720;-	ENSG00000147872.9	chr9--19128395
1211	chr9:33166799-33167431;-	ENSG00000086062.12	chr9--33145545
1212	chr9:33473789-33473966;-	ENSG00000165271.16	chr9--33461569
1214	chr9:35658252-35658994;+	ENSG00000159884.11	chr9--35653284
1218	chr9:37079836-37080385;+	ENSG00000281649.1	chr9--37078554
1223	chr9:69759877-69760100;-	ENSG00000188647.12	chr9--69774459
1224	chr9:79571932-79572074;+	ENSG00000106829.18	chr9--79553687
1226	chr9:83921366-83921564;-	ENSG00000165115.14	chr9--83898187
1228	chr9:92325618-92325699;+	ENSG00000188312.13	chr9--92303284
1230	chr9:97633403-97633897;+	ENSG00000136937.12	chr9--97655394
